# Phenology and flowering overlap drive specialization in pollinator networks

**DOI:** 10.1101/2020.09.08.287946

**Authors:** Paul Glaum, Thomas J. Wood, Jonathan R. Morris, Fernanda S. Valdovinos

## Abstract

Variation in diet breadth and specialization stems from fundamental interactions species have with their environment^1-3^. Consequently, understanding the drivers of this variation is key to understanding ecological and evolutionary processes, and will facilitate the development of predictive tools as ecological networks respond to environmental change^4,5^. Diet breadth in wild bees has been an area of focus due to both their close mutualistic dependence on plants, and because both groups are under threat from global biodiversity loss^6^. Though many of the principles governing specialization for pollinators have been identified^7,8^, they remain largely unvalidated. Using mechanistic models of adaptive foraging in pollinators^9,10^, we show that while temporal resource overlap has little impact on specialization in pollinators with extended flight periods, reduced overlap increases specialization as pollinator flight periods decrease. These results are corroborated empirically using pollen load data taken from bees with shorter (genus *Andrena*) and longer (genus *Lasioglossum*) flight periods across environments with both high and low temporal resource overlap. This approach reveals how interacting phenologies structure plant-pollinator networks and drive pollinator diet breadth via the temporal overlap of floral resources.
