## Supplementary material for "Phenology and flowering overlap drive specialization in pollinator networks": Table S10 - Phenology parameters

### Sheet: Pollinator Phenology Parameters
Flight Span/Period	Flight Break Value
20	0
20	1
20	2
20	3
20	4
30	0
30	1
30	2
30	3
30	4
40	0
40	1
40	2
40	3
40	4
50	0
50	1
50	2
50	3
50	4
60	0
60	1
60	2
60	3
60	4
80	0
80	1
80	2
80	3
80	4
100	0
100	1
100	2
100	3
100	4
130	0
130	1
130	2
130	3
130	4
150	0
150	1
150	2
150	3
150	4
180	0
180	1
180	2
180	3
200	0
200	1
200	2
230	0
250	0
280	0
300	0

### Sheet: Plant Phenology Parameters
Bloom Span/Period	Bloom Break Value
10	5
10	8
10	12
20	2
20	5
30	3
40	1
40	2
50	1
50	2
50	3
60	1
60	2
80	0
80	1
80	2
100	0
100	1
100	2
125	0
125	2
150	0
150	2
150	3
175	1
175	2
200	0
200	1
200	2
225	0
225	1
225	2
250	0
250	1
250	2
275	1
300	0
